# scAgeCom: a murine atlas of age-related changes in intercellular communication inferred with the package scDiffCom

**DOI:** 10.1101/2021.08.13.456238

**Authors:** Cyril Lagger, Eugen Ursu, Anaïs Equey, Roberto A. Avelar, Angela O. Pisco, Robi Tacutu, João Pedro de Magalhães

## Abstract

Dysregulation of intercellular communication is a well-established hallmark of aging. To better understand how this process contributes to the aging phenotype, we built scAgeCom, a comprehensive atlas presenting how cell-type to cell-type interactions vary with age in 23 mouse tissues. We first created an R package, scDiffCom, designed to perform differential intercellular communication analysis between two conditions of interest in any mouse or human single-cell RNA-seq dataset. The package relies on its own list of curated ligand-receptor interactions compiled from seven established studies. We applied this tool to single-cell transcriptomics data from the Tabula Muris Senis consortium and the Calico murine aging cell atlas. All the results can be accessed online, using a user-friendly, interactive web application (https://scagecom.org). The most widespread changes we observed include upregulation of immune system processes, inflammation and lipid metabolism, and downregulation of extracellular matrix organization, growth, development and angiogenesis. More specific interpretations are also provided.
