## Supplemental_Data_3 for "scAgeCom: a murine atlas of age-related changes in intercellular communication inferred with the package scDiffCom"

### Sheet: scDiffCom_cell_types_clean
Tissue	Original_annotation	Final_annotation	Family_precise	Family_middle	Family_broad	Abbreviation
Aorta	aortic endothelial cell	aortic endothelial cell	endothelial cell	endothelial cell	endothelial cell	aortic endo.
Aorta	epithelial cell	epithelial cell	epithelial cell	epithelial cell	epithelial cell	epit. cell
Aorta	fibroblast of cardiac tissue	fibroblast of cardiac tissue	fibroblast	fibroblast	connective tissue cell	cardiac fibro.
Aorta	fibrocyte	fibrocyte	fibrocyte	stromal cell	connective tissue cell	fibrocyte
Aorta	macrophage	macrophage	macrophage	myeloid leukocyte	leukocyte	macrophage
Aorta	professional antigen presenting cell	professional antigen presenting cell	professional antigen presenting cell	professional antigen presenting cell	leukocyte	prof. APC
BAT	B cell	B cell	B cell	lymphocyte	leukocyte	B cell
BAT	NK cell	natural killer cell	natural killer cell	lymphocyte	leukocyte	NK cell
BAT	T cell	T cell	T cell	lymphocyte	leukocyte	T cell
BAT	endothelial cell	endothelial cell	endothelial cell	endothelial cell	endothelial cell	endo. cell
BAT	epithelial cell	epithelial cell	epithelial cell	epithelial cell	epithelial cell	epit. cell
BAT	mesenchymal stem cell of adipose	mesenchymal stem cell of adipose	mesenchymal stem cell	mesenchymal stem cell	stem cell	adip. MSC
BAT	myeloid cell	myeloid leukocyte	myeloid leukocyte	myeloid leukocyte	leukocyte	myelo. leuko.
Bladder	bladder cell	mesenchymal cell	mesenchymal cell	mesenchymal cell	connective tissue cell	mesen. cell
Bladder	bladder urothelial cell	bladder urothelial cell	urothelial cell	urothelial cell	epithelial cell	uro. cell
Bladder	endothelial cell	endothelial cell	endothelial cell	endothelial cell	endothelial cell	endo. cell
Bladder	leukocyte	leukocyte	leukocyte	leukocyte	leukocyte	leukocyte
Brain_Myeloid	macrophage	macrophage	macrophage	myeloid leukocyte	leukocyte	macrophage
Brain_Myeloid	microglial cell	microglial cell	macrophage	myeloid leukocyte	leukocyte	microglia
Brain_Non-Myeloid	Bergmann glial cell	astrocyte	astrocyte	macroglial cell	glial cell	astrocyte
Brain_Non-Myeloid	CD8-positive, alpha-beta T cell	T cell	T cell	lymphocyte	leukocyte	T cell
Brain_Non-Myeloid	T cell	T cell	T cell	lymphocyte	leukocyte	T cell
Brain_Non-Myeloid	astrocyte	astrocyte	astrocyte	macroglial cell	glial cell	astrocyte
Brain_Non-Myeloid	brain pericyte	pericyte cell	pericyte cell	pericyte cell	connective tissue cell	pericyte
Brain_Non-Myeloid	endothelial cell	endothelial cell	endothelial cell	endothelial cell	endothelial cell	endo. cell
Brain_Non-Myeloid	ependymal cell	ependymal cell	epithelial cell	epithelial cell	epithelial cell	ependymal
Brain_Non-Myeloid	interneuron	neuron	neuron	neuron	neuron	neuron
Brain_Non-Myeloid	macrophage	macrophage	macrophage	myeloid leukocyte	leukocyte	macrophage
Brain_Non-Myeloid	mature NK T cell	T cell	T cell	lymphocyte	leukocyte	T cell
Brain_Non-Myeloid	medium spiny neuron	neuron	neuron	neuron	neuron	neuron
Brain_Non-Myeloid	microglial cell	microglial cell	macrophage	myeloid leukocyte	leukocyte	microglia
Brain_Non-Myeloid	neuroepithelial cell	neuroepithelial stem cell	neuroepithelial stem cell	neuronal stem cell	stem cell	neuroepit. cell
Brain_Non-Myeloid	neuron	neuron	neuron	neuron	neuron	neuron
Brain_Non-Myeloid	neuronal stem cell	neuronal stem cell	neuronal stem cell	neuronal stem cell	stem cell	neuronal SC
Brain_Non-Myeloid	oligodendrocyte	oligodendrocyte	oligodendrocyte	macroglial cell	glial cell	oligo.
Brain_Non-Myeloid	oligodendrocyte precursor cell	oligodendrocyte precursor cell	oligodendrocyte precursor cell	oligodendrocyte precursor cell	stem cell	oligo. prec.
Diaphragm	B cell	B cell	B cell	lymphocyte	leukocyte	B cell
Diaphragm	T cell	T cell	T cell	lymphocyte	leukocyte	T cell
Diaphragm	endothelial cell	endothelial cell	endothelial cell	endothelial cell	endothelial cell	endo. cell
Diaphragm	macrophage	macrophage	macrophage	myeloid leukocyte	leukocyte	macrophage
Diaphragm	mesenchymal stem cell	mesenchymal stem cell	mesenchymal stem cell	mesenchymal stem cell	stem cell	MSC
Diaphragm	skeletal muscle satellite cell	skeletal muscle satellite cell	skeletal muscle satellite cell	skeletal muscle satellite cell	stem cell	sat. cell
GAT	B cell	B cell	B cell	lymphocyte	leukocyte	B cell
GAT	CD4-positive, alpha-beta T cell	T cell	T cell	lymphocyte	leukocyte	T cell
GAT	CD8-positive, alpha-beta T cell	T cell	T cell	lymphocyte	leukocyte	T cell
GAT	NK cell	natural killer cell	natural killer cell	lymphocyte	leukocyte	NK cell
GAT	T cell	T cell	T cell	lymphocyte	leukocyte	T cell
GAT	endothelial cell	endothelial cell	endothelial cell	endothelial cell	endothelial cell	endo. cell
GAT	epithelial cell	epithelial cell	epithelial cell	epithelial cell	epithelial cell	epit. cell
GAT	mesenchymal stem cell of adipose	mesenchymal stem cell of adipose	mesenchymal stem cell	mesenchymal stem cell	stem cell	adip. MSC
GAT	myeloid cell	myeloid leukocyte	myeloid leukocyte	myeloid leukocyte	leukocyte	myelo. leuko.
Heart	B cell	B cell	B cell	lymphocyte	leukocyte	B cell
Heart	T cell	T cell	T cell	lymphocyte	leukocyte	T cell
Heart	atrial myocyte	regular atrial cardiac myocyte	regular cardiac myocyte	cardiac muscle cell	muscle cell	atrial myo.
Heart	endocardial cell	endocardial cell	endothelial cell	endothelial cell	endothelial cell	endocard. cell
Heart	endothelial cell of coronary artery	endothelial cell of coronary artery	endothelial cell	endothelial cell	endothelial cell	endo. coronary
Heart	fibroblast of cardiac tissue	fibroblast of cardiac tissue	fibroblast	fibroblast	connective tissue cell	cardiac fibro.
Heart	macrophage	macrophage	macrophage	myeloid leukocyte	leukocyte	macrophage
Heart	monocyte	monocyte	monocyte	myeloid leukocyte	leukocyte	monocyte
Heart	smooth muscle cell	smooth muscle cell	smooth muscle cell	smooth muscle cell	muscle cell	smo. muscle
Heart	valve cell	heart valve cell	heart valve cell	heart valve cell	connective tissue cell	valve cell
Heart	ventricular myocyte	regular ventricular cardiac myocyte	regular cardiac myocyte	cardiac muscle cell	muscle cell	ventricular myo.
Heart_and_Aorta	cardiac neuron	cardiac neuron	neuron	neuron	neuron	cardiac neuron
Heart_and_Aorta	cardiomyocyte	regular atrial cardiac myocyte	regular cardiac myocyte	cardiac muscle cell	muscle cell	atrial myo.
Heart_and_Aorta	endocardial cell	endocardial cell	endothelial cell	endothelial cell	endothelial cell	endocard. cell
Heart_and_Aorta	endothelial cell of coronary artery	endothelial cell of coronary artery	endothelial cell	endothelial cell	endothelial cell	endo. coronary
Heart_and_Aorta	erythrocyte	erythrocyte	erythrocyte	erythrocyte	erythroid lineage cell	erythrocyte
Heart_and_Aorta	fibroblast of cardiac tissue	fibroblast of cardiac tissue	fibroblast	fibroblast	connective tissue cell	cardiac fibro.
Heart_and_Aorta	leukocyte	leukocyte	leukocyte	leukocyte	leukocyte	leukocyte
Heart_and_Aorta	mast cell	mast cell	mast cell	myeloid leukocyte	leukocyte	mast cell
Heart_and_Aorta	smooth muscle cell	smooth muscle cell	smooth muscle cell	smooth muscle cell	muscle cell	smo. muscle
Kidney	Aqp3 kidney collecting duct epithelial cell	kidney collecting duct epithelial cell	kidney collecting duct epithelial cell	epithelial cell of nephron	epithelial cell	collect. duct
Kidney	B cell	B cell	B cell	lymphocyte	leukocyte	B cell
Kidney	CD4 T cell	T cell	T cell	lymphocyte	leukocyte	T cell
Kidney	CD4 macrophage	macrophage	macrophage	myeloid leukocyte	leukocyte	macrophage
Kidney	CD8 T cell	T cell	T cell	lymphocyte	leukocyte	T cell
Kidney	CD8 macrophage	macrophage	macrophage	myeloid leukocyte	leukocyte	macrophage
Kidney	Cald1 kidney collecting duct epithelial cell	kidney collecting duct epithelial cell	kidney collecting duct epithelial cell	epithelial cell of nephron	epithelial cell	collect. duct
Kidney	NK cell	natural killer cell	natural killer cell	lymphocyte	leukocyte	NK cell
Kidney	Slc12a3 kidney collecting duct epithelial cell	kidney collecting duct epithelial cell	kidney collecting duct epithelial cell	epithelial cell of nephron	epithelial cell	collect. duct
Kidney	T cell	T cell	T cell	lymphocyte	leukocyte	T cell
Kidney	activated macrophage	macrophage	macrophage	myeloid leukocyte	leukocyte	macrophage
Kidney	brush cell	brush cell	brush cell	epithelial cell	epithelial cell	brush cell
Kidney	classical monocyte	classical monocyte	monocyte	myeloid leukocyte	leukocyte	cl. monocyte
Kidney	epithelial cell of proximal tubule	epithelial cell of proximal tubule	nephron tubule epithelial cell	epithelial cell of nephron	epithelial cell	proxi. tubule
Kidney	fenestrated cell	fenestrated cell	kidney blood vessel cell	endothelial cell	endothelial cell	fenestrated
Kidney	fibroblast	fibroblast	fibroblast	fibroblast	connective tissue cell	fibroblast
Kidney	kidney capillary endothelial cell	kidney capillary endothelial cell	kidney blood vessel cell	endothelial cell	endothelial cell	capillary endo.
Kidney	kidney cell	undetermined kidney cell	kidney cell	kidney cell	connective tissue cell	kidney cell
Kidney	kidney collecting duct epithelial cell	kidney collecting duct epithelial cell	kidney collecting duct epithelial cell	epithelial cell of nephron	epithelial cell	collect. duct
Kidney	kidney collecting duct principal cell	kidney collecting duct epithelial cell	kidney collecting duct epithelial cell	epithelial cell of nephron	epithelial cell	collect. duct
Kidney	kidney cortex artery cell	kidney cortex artery cell	kidney blood vessel cell	endothelial cell	endothelial cell	cortex artery
Kidney	kidney distal convoluted tubule epithelial cell	epithelial cell of distal tubule	nephron tubule epithelial cell	epithelial cell of nephron	epithelial cell	distal tubule
Kidney	kidney interstitial fibroblast	fibroblast	fibroblast	fibroblast	connective tissue cell	fibroblast
Kidney	kidney loop of Henle ascending limb epithelial cell	kidney loop of Henle epithelial cell	nephron tubule epithelial cell	epithelial cell of nephron	epithelial cell	loop of Henle
Kidney	kidney loop of Henle thick ascending limb epithelial cell	kidney loop of Henle epithelial cell	nephron tubule epithelial cell	epithelial cell of nephron	epithelial cell	loop of Henle
Kidney	kidney mesangial cell	mesangial cell	mesangial cell	pericyte cell	connective tissue cell	mesangial cell
Kidney	kidney proximal convoluted tubule epithelial cell	epithelial cell of proximal tubule	nephron tubule epithelial cell	epithelial cell of nephron	epithelial cell	proxi. tubule
Kidney	kidney proximal straight tubule epithelial cell	epithelial cell of proximal tubule	nephron tubule epithelial cell	epithelial cell of nephron	epithelial cell	proxi. tubule
Kidney	lymphocyte	undertermined lymphocyte	lymphocyte	lymphocyte	leukocyte	lymphocyte
Kidney	macrophage	macrophage	macrophage	myeloid leukocyte	leukocyte	macrophage
Kidney	memory T cell	T cell	T cell	lymphocyte	leukocyte	T cell
Kidney	mesangial cell	mesangial cell	mesangial cell	pericyte cell	connective tissue cell	mesangial cell
Kidney	natural killer cell	natural killer cell	natural killer cell	lymphocyte	leukocyte	NK cell
Kidney	non-classical monocyte	non-classical monocyte	monocyte	myeloid leukocyte	leukocyte	n.-cl. monocyte
Kidney	plasma cell	plasma cell	antibody secreting cell	lymphocyte	leukocyte	plasma cell
Kidney	podocyte	glomerular visceral epithelial cell	glomerular visceral epithelial cell	epithelial cell of nephron	epithelial cell	podocyte
Large_Intestine	Brush cell of epithelium proper of large intestine	Brush cell of epithelium proper of large intestine	epithelial cell of large intestine	intestinal epithelial cell	epithelial cell	brush cell
Large_Intestine	enterocyte of epithelium of large intestine	enterocyte of epithelium of large intestine	epithelial cell of large intestine	intestinal epithelial cell	epithelial cell	enterocyte
Large_Intestine	enteroendocrine cell	enteroendocrine cell	enteroendocrine cell	enteroendocrine cell	epithelial cell	enteroendo.
Large_Intestine	epithelial cell of large intestine	epithelial cell of large intestine	epithelial cell of large intestine	intestinal epithelial cell	epithelial cell	epit. cell
Large_Intestine	intestinal crypt stem cell	intestinal crypt stem cell	intestinal crypt stem cell	intestinal crypt stem cell	stem cell	crypt SC
Large_Intestine	large intestine goblet cell	large intestine goblet cell	epithelial cell of large intestine	intestinal epithelial cell	epithelial cell	goblet cell
Large_Intestine	secretory cell	large intestine goblet cell	epithelial cell of large intestine	intestinal epithelial cell	epithelial cell	goblet cell
Limb_Muscle	B cell	B cell	B cell	lymphocyte	leukocyte	B cell
Limb_Muscle	Schwann cell	Schwann cell	Schwann cell	Schwann cell	glial cell	Schwann cell
Limb_Muscle	T cell	T cell	T cell	lymphocyte	leukocyte	T cell
Limb_Muscle	endothelial cell	endothelial cell	endothelial cell	endothelial cell	endothelial cell	endo. cell
Limb_Muscle	macrophage	macrophage	macrophage	myeloid leukocyte	leukocyte	macrophage
Limb_Muscle	mesenchymal stem cell	mesenchymal stem cell	mesenchymal stem cell	mesenchymal stem cell	stem cell	MSC
Limb_Muscle	skeletal muscle cell	cell of skeletal muscle	cell of skeletal muscle	cell of skeletal muscle	muscle cell	skel. muscle
Limb_Muscle	skeletal muscle satellite cell	skeletal muscle satellite cell	skeletal muscle satellite cell	skeletal muscle satellite cell	stem cell	sat. cell
Limb_Muscle	smooth muscle cell	smooth muscle cell	smooth muscle cell	smooth muscle cell	muscle cell	smo. muscle
Liver	B cell	B cell	B cell	lymphocyte	leukocyte	B cell
Liver	CD4-positive, alpha-beta T cell	T cell	T cell	lymphocyte	leukocyte	T cell
Liver	CD8-positive, alpha-beta T cell	T cell	T cell	lymphocyte	leukocyte	T cell
Liver	Kupffer cell	myeloid leukocyte	myeloid leukocyte	myeloid leukocyte	leukocyte	myelo. leuko.
Liver	NK cell	natural killer cell	natural killer cell	lymphocyte	leukocyte	NK cell
Liver	T cell	T cell	T cell	lymphocyte	leukocyte	T cell
Liver	endothelial cell of hepatic sinusoid	endothelial cell of hepatic sinusoid	endothelial cell	endothelial cell	endothelial cell	hepa. sinusoid
Liver	hepatic stellate cell	hepatic stellate cell	fibroblast	fibroblast	connective tissue cell	stellate cell
Liver	hepatocyte	hepatocyte	hepatocyte	epithelial cell	epithelial cell	hepatocyte
Liver	mature NK T cell	T cell	T cell	lymphocyte	leukocyte	T cell
Liver	myeloid leukocyte	myeloid leukocyte	myeloid leukocyte	myeloid leukocyte	leukocyte	myelo. leuko.
Liver	neutrophil	myeloid leukocyte	myeloid leukocyte	myeloid leukocyte	leukocyte	myelo. leuko.
Liver	plasmacytoid dendritic cell	dendritic cell	dendritic cell	professional antigen presenting cell	leukocyte	dendritic cell
Lung	B cell	B cell	B cell	lymphocyte	leukocyte	B cell
Lung	CD4 T cell	T cell	T cell	lymphocyte	leukocyte	T cell
Lung	CD4-positive, alpha-beta T cell	T cell	T cell	lymphocyte	leukocyte	T cell
Lung	CD8 T cell	T cell	T cell	lymphocyte	leukocyte	T cell
Lung	CD8-positive, alpha-beta T cell	T cell	T cell	lymphocyte	leukocyte	T cell
Lung	Dcn stromal cell	stromal cell	stromal cell	stromal cell	connective tissue cell	stromal cell
Lung	Gucy1a3 stromal cell	stromal cell	stromal cell	stromal cell	connective tissue cell	stromal cell
Lung	Hhip stromal cell	stromal cell	stromal cell	stromal cell	connective tissue cell	stromal cell
Lung	NK cell	natural killer cell	natural killer cell	lymphocyte	leukocyte	NK cell
Lung	Npnt stromal cell	stromal cell	stromal cell	stromal cell	connective tissue cell	stromal cell
Lung	T cell	T cell	T cell	lymphocyte	leukocyte	T cell
Lung	adventitial cell	adventitial cell	adventitial cell	adventitial cell	connective tissue cell	adventitial
Lung	alveolar macrophage	alveolar macrophage	macrophage	myeloid leukocyte	leukocyte	alveo. macro.
Lung	basophil	basophil	granulocyte	myeloid leukocyte	leukocyte	basophil
Lung	bronchial smooth muscle cell	bronchial smooth muscle cell	tracheobronchial smooth muscle cell	smooth muscle cell	muscle cell	bronch. smo. muscle
Lung	ciliated columnar cell of tracheobronchial tree	ciliated columnar cell of tracheobronchial tree	epithelial cell of tracheobronchial tree	respiratory epithelial cell	epithelial cell	ciliated trach. cell
Lung	classical monocyte	classical monocyte	monocyte	myeloid leukocyte	leukocyte	cl. monocyte
Lung	club cell of bronchiole	Clara cell	epithelial cell of tracheobronchial tree	respiratory epithelial cell	epithelial cell	clara cell
Lung	dendritic cell	dendritic cell	dendritic cell	professional antigen presenting cell	leukocyte	dendritic cell
Lung	endothelial cell of lymphatic vessel	endothelial cell of lymphatic vessel	endothelial cell	endothelial cell	endothelial cell	lympha. endo. cell
Lung	fibroblast of lung	fibroblast of lung	fibroblast	fibroblast	connective tissue cell	fibroblast
Lung	intermediate monocyte	intermediate monocyte	monocyte	myeloid leukocyte	leukocyte	inter. monocyte
Lung	leukocyte	undetermined leukocyte	leukocyte	leukocyte	leukocyte	leukocyte
Lung	lung endothelial cell	endothelial cell	endothelial cell	endothelial cell	endothelial cell	endo. cell
Lung	lung macrophage	lung macrophage	macrophage	myeloid leukocyte	leukocyte	lung macro.
Lung	lung neuroendocrine cell	lung neuroendocrine cell	lung neuroendocrine cell	epithelial cell of lung	epithelial cell	neuroendocrine
Lung	mast cell	mast cell	mast cell	myeloid leukocyte	leukocyte	mast cell
Lung	mature NK T cell	T cell	T cell	lymphocyte	leukocyte	T cell
Lung	myeloid cell	undetermined myeloid leukocyte	myeloid leukocyte	myeloid leukocyte	leukocyte	myelo. leuko.
Lung	myeloid dendritic cell	dendritic cell	dendritic cell	professional antigen presenting cell	leukocyte	dendritic cell
Lung	natural killer cell	natural killer cell	natural killer cell	lymphocyte	leukocyte	NK cell
Lung	neutrophil	neutrophil	granulocyte	myeloid leukocyte	leukocyte	neutrophil
Lung	non-classical monocyte	non-classical monocyte	monocyte	myeloid leukocyte	leukocyte	n.-cl. monocyte
Lung	pericyte cell	pericyte cell	pericyte cell	pericyte cell	connective tissue cell	pericyte
Lung	plasma cell	plasma cell	antibody secreting cell	lymphocyte	leukocyte	plasma cell
Lung	plasmacytoid dendritic cell	dendritic cell	dendritic cell	professional antigen presenting cell	leukocyte	dendritic cell
Lung	pulmonary interstitial fibroblast	pulmonary interstitial fibroblast	fibroblast	fibroblast	connective tissue cell	inter. fibro.
Lung	regulatory T cell	T cell	T cell	lymphocyte	leukocyte	T cell
Lung	respiratory basal cell	respiratory basal cell	basal cell	basal cell	stem cell	basal cell
Lung	smooth muscle cell of the pulmonary artery	smooth muscle cell of the pulmonary artery	vascular associated smooth muscle cell	smooth muscle cell	muscle cell	artery smo. muscle
Lung	stromal cell	stromal cell	stromal cell	stromal cell	connective tissue cell	stromal cell
Lung	type I pneumocyte	type I pneumocyte	pneumocyte	epithelial cell of lung	epithelial cell	pneumocyte I
Lung	type II pneumocyte	type II pneumocyte	pneumocyte	epithelial cell of lung	epithelial cell	pneumocyte II
Lung	vein endothelial cell	blood vessel endothelial cell	endothelial cell	endothelial cell	endothelial cell	endo. cell
MAT	B cell	B cell	B cell	lymphocyte	leukocyte	B cell
MAT	CD4-positive, alpha-beta T cell	T cell	T cell	lymphocyte	leukocyte	T cell
MAT	CD8-positive, alpha-beta T cell	T cell	T cell	lymphocyte	leukocyte	T cell
MAT	NK cell	natural killer cell	natural killer cell	lymphocyte	leukocyte	NK cell
MAT	T cell	T cell	T cell	lymphocyte	leukocyte	T cell
MAT	endothelial cell	endothelial cell	endothelial cell	endothelial cell	endothelial cell	endo. cell
MAT	epithelial cell	epithelial cell	epithelial cell	epithelial cell	epithelial cell	epit. cell
MAT	macrophage	myeloid leukocyte	myeloid leukocyte	myeloid leukocyte	leukocyte	myelo. leuko.
MAT	mesenchymal stem cell of adipose	mesenchymal stem cell of adipose	mesenchymal stem cell	mesenchymal stem cell	stem cell	adip. MSC
MAT	myeloid cell	myeloid leukocyte	myeloid leukocyte	myeloid leukocyte	leukocyte	myelo. leuko.
Mammary_Gland	B cell	B cell	B cell	lymphocyte	leukocyte	B cell
Mammary_Gland	T cell	T cell	T cell	lymphocyte	leukocyte	T cell
Mammary_Gland	basal cell	basal cell	basal cell	basal cell	epithelial cell	basal cell
Mammary_Gland	endothelial cell	endothelial cell	endothelial cell	endothelial cell	endothelial cell	endo. cell
Mammary_Gland	luminal epithelial cell of mammary gland	luminal epithelial cell of mammary gland	luminal epithelial cell of mammary gland	mammary gland epithelial cell	epithelial cell	luminal epit.
Mammary_Gland	macrophage	macrophage	macrophage	myeloid leukocyte	leukocyte	macrophage
Mammary_Gland	stromal cell	stromal cell	stromal cell	stromal cell	connective tissue cell	stromal cell
Marrow	CD4-positive, alpha-beta T cell	T cell	T cell	lymphocyte	leukocyte	T cell
Marrow	NK cell	natural killer cell	natural killer cell	lymphocyte	leukocyte	NK cell
Marrow	basophil	granulocyte	granulocyte	myeloid leukocyte	leukocyte	granulocyte
Marrow	early pro-B cell	precursor B cell	B cell	lymphocyte	leukocyte	prec. B cell
Marrow	erythroblast	erythroblast	erythroblast	erythroid lineage cell	erythroid lineage cell	erythroblast
Marrow	erythroid progenitor	erythroid progenitor cell	erythroid progenitor cell	erythroid lineage cell	erythroid lineage cell	erythro. prog.
Marrow	granulocyte	granulocyte	granulocyte	myeloid leukocyte	leukocyte	granulocyte
Marrow	granulocyte monocyte progenitor cell	granulocyte monocyte progenitor cell	granulocyte monocyte progenitor cell	hematopoietic oligopotent progenitor cell	hematopoietic precursor cell	GMP
Marrow	granulocytopoietic cell	granulocytopoietic cell	myeloid lineage restricted progenitor cell	hematopoietic lineage restricted progenitor cell	hematopoietic precursor cell	granulocytopoietic
Marrow	hematopoietic precursor cell	undetermined hematopoietic precursor cell	hematopoietic precursor cell	hematopoietic precursor cell	hematopoietic precursor cell	und. hemato. prec.
Marrow	hematopoietic stem cell	hematopoietic stem cell	hematopoietic stem cell	hematopoietic stem cell	stem cell	HSC
Marrow	immature B cell	immature B cell	B cell	lymphocyte	leukocyte	imm. B cell
Marrow	late pro-B cell	precursor B cell	B cell	lymphocyte	leukocyte	prec. B cell
Marrow	macrophage	macrophage	macrophage	myeloid leukocyte	leukocyte	macrophage
Marrow	mature alpha-beta T cell	T cell	T cell	lymphocyte	leukocyte	T cell
Marrow	megakaryocyte-erythroid progenitor cell	megakaryocyte-erythroid progenitor cell	megakaryocyte-erythroid progenitor cell	hematopoietic oligopotent progenitor cell	hematopoietic precursor cell	MEP
Marrow	monocyte	monocyte	monocyte	myeloid leukocyte	leukocyte	monocyte
Marrow	naive B cell	B cell	B cell	lymphocyte	leukocyte	B cell
Marrow	naive T cell	T cell	T cell	lymphocyte	leukocyte	T cell
Marrow	plasma cell	plasma cell	antibody secreting cell	lymphocyte	leukocyte	plasma cell
Marrow	precursor B cell	precursor B cell	B cell	lymphocyte	leukocyte	prec. B cell
Marrow	proerythroblast	proerythroblast	proerythroblast	erythroid lineage cell	erythroid lineage cell	proerythroblast
Marrow	promonocyte	promonocyte	myeloid lineage restricted progenitor cell	hematopoietic lineage restricted progenitor cell	hematopoietic precursor cell	promonocyte
Pancreas	endothelial cell	endothelial cell	endothelial cell	endothelial cell	endothelial cell	endo. cell
Pancreas	leukocyte	leukocyte	leukocyte	leukocyte	leukocyte	leukocyte
Pancreas	pancreatic A cell	pancreatic A cell	pancreatic A cell	epithelial cell of pancreas	epithelial cell	pancr. A
Pancreas	pancreatic B cell	type B pancreatic cell	type B pancreatic cell	epithelial cell of pancreas	epithelial cell	pancr. B
Pancreas	pancreatic D cell	pancreatic D cell	pancreatic D cell	epithelial cell of pancreas	epithelial cell	pancr. D
Pancreas	pancreatic PP cell	pancreatic PP cell	pancreatic PP cell	epithelial cell of pancreas	epithelial cell	pancr. PP
Pancreas	pancreatic acinar cell	pancreatic acinar cell	epithelial cell of exocrine pancreas	epithelial cell of pancreas	epithelial cell	acinar cell
Pancreas	pancreatic ductal cel	pancreatic ductal cell	epithelial cell of exocrine pancreas	epithelial cell of pancreas	epithelial cell	ductal cell
Pancreas	pancreatic ductal cell	pancreatic ductal cell	epithelial cell of exocrine pancreas	epithelial cell of pancreas	epithelial cell	ductal cell
Pancreas	pancreatic stellate cell	pancreatic stellate cell	fibroblast	fibroblast	connective tissue cell	stellate cell
SCAT	B cell	B cell	B cell	lymphocyte	leukocyte	B cell
SCAT	CD4-positive, alpha-beta T cell	T cell	T cell	lymphocyte	leukocyte	T cell
SCAT	CD8-positive, alpha-beta T cell	T cell	T cell	lymphocyte	leukocyte	T cell
SCAT	NK cell	natural killer cell	natural killer cell	lymphocyte	leukocyte	NK cell
SCAT	T cell	T cell	T cell	lymphocyte	leukocyte	T cell
SCAT	endothelial cell	endothelial cell	endothelial cell	endothelial cell	endothelial cell	endo. cell
SCAT	epithelial cell	epithelial cell	epithelial cell	epithelial cell	epithelial cell	epit. cell
SCAT	mesenchymal stem cell of adipose	mesenchymal stem cell of adipose	mesenchymal stem cell	mesenchymal stem cell	stem cell	adip. MSC
SCAT	myeloid cell	myeloid leukocyte	myeloid leukocyte	myeloid leukocyte	leukocyte	myelo. leuko.
Skin	T cell	T cell	T cell	lymphocyte	leukocyte	T cell
Skin	basal cell of epidermis	basal cell of epidermis	basal cell	basal cell	epithelial cell	basal cell
Skin	bulge keratinocyte	keratinocyte stem cell	keratinocyte stem cell	keratinocyte stem cell	stem cell	keratin. SC
Skin	epidermal cell	epidermal cell	epidermal cell	epidermal cell	epithelial cell	epid. cell
Skin	fibroblast	fibroblast	fibroblast	fibroblast	connective tissue cell	fibroblast
Skin	keratinocyte stem cell	keratinocyte stem cell	keratinocyte stem cell	keratinocyte stem cell	stem cell	keratin. SC
Skin	macrophage	macrophage	macrophage	myeloid leukocyte	leukocyte	macrophage
Skin	stem cell of epidermis	stem cell of epidermis	stem cell of epidermis	stem cell of epidermis	stem cell	epid. SC
Spleen	B cell	B cell	B cell	lymphocyte	leukocyte	B cell
Spleen	CD4 T cell	T cell	T cell	lymphocyte	leukocyte	T cell
Spleen	CD4 macrophage	macrophage	macrophage	myeloid leukocyte	leukocyte	macrophage
Spleen	CD4-positive, alpha-beta T cell	T cell	T cell	lymphocyte	leukocyte	T cell
Spleen	CD8 T cell	T cell	T cell	lymphocyte	leukocyte	T cell
Spleen	CD8 macrophage	macrophage	macrophage	myeloid leukocyte	leukocyte	macrophage
Spleen	CD8-positive, alpha-beta T cell	T cell	T cell	lymphocyte	leukocyte	T cell
Spleen	NK cell	natural killer cell	natural killer cell	lymphocyte	leukocyte	NK cell
Spleen	T cell	T cell	T cell	lymphocyte	leukocyte	T cell
Spleen	activated macrophage	macrophage	macrophage	myeloid leukocyte	leukocyte	macrophage
Spleen	erythroblast	erythroblast	erythroblast	erythroid lineage cell	erythroid lineage cell	erythroblast
Spleen	granulocyte	granulocyte	granulocyte	myeloid leukocyte	leukocyte	granulocyte
Spleen	immature NKT cell	T cell	T cell	lymphocyte	leukocyte	T cell
Spleen	macrophage	macrophage	macrophage	myeloid leukocyte	leukocyte	macrophage
Spleen	macrophage dendritic cell progenitor	macrophage dendritic cell progenitor	macrophage dendritic cell progenitor	hematopoietic oligopotent progenitor cell	hematopoietic precursor cell	MDP
Spleen	mature NK T cell	T cell	T cell	lymphocyte	leukocyte	T cell
Spleen	megakaryocyte-erythroid progenitor cell	megakaryocyte-erythroid progenitor cell	megakaryocyte-erythroid progenitor cell	hematopoietic oligopotent progenitor cell	hematopoietic precursor cell	MEP
Spleen	memory T cell	T cell	T cell	lymphocyte	leukocyte	T cell
Spleen	natural killer cell	natural killer cell	natural killer cell	lymphocyte	leukocyte	NK cell
Spleen	plasma cell	plasma cell	antibody secreting cell	lymphocyte	leukocyte	plasma cell
Spleen	proerythroblast	proerythroblast	proerythroblast	erythroid lineage cell	erythroid lineage cell	proerythroblast
Thymus	DN3 thymocyte	double negative thymocyte	T cell	lymphocyte	leukocyte	d.-n. thymocyte
Thymus	DN4 thymocyte	double negative thymocyte	T cell	lymphocyte	leukocyte	d.-n. thymocyte
Thymus	double negative T cell	double negative thymocyte	T cell	lymphocyte	leukocyte	d.-n. thymocyte
Thymus	endothelial cell	endothelial cell	endothelial cell	endothelial cell	endothelial cell	endo. cell
Thymus	epithelial cell of thymus	epithelial cell	epithelial cell	epithelial cell	epithelial cell	epit. cell
Thymus	fibroblast	fibroblast	fibroblast	fibroblast	connective tissue cell	fibroblast
Thymus	immature T cell	DN to DP thymocyte	T cell	lymphocyte	leukocyte	dn. dp. thymocyte
Thymus	macrophage	macrophage	macrophage	myeloid leukocyte	leukocyte	macrophage
Thymus	professional antigen presenting cell	professional antigen presenting cell	professional antigen presenting cell	professional antigen presenting cell	leukocyte	prof. APC
Thymus	thymocyte	DN to DP thymocyte	T cell	lymphocyte	leukocyte	dn. dp. thymocyte
Tongue	Langerhans cell	Langerhans cell	dendritic cell	professional antigen presenting cell	leukocyte	langerhans
Tongue	basal cell of epidermis	basal cell	basal cell	basal cell	epithelial cell	basal cell
Tongue	keratinocyte	keratinocyte	keratinocyte	epidermal cell	epithelial cell	keratinocyte
Trachea	T cell	T cell	T cell	lymphocyte	leukocyte	T cell
Trachea	basal epithelial cell of tracheobronchial tree	basal epithelial cell of tracheobronchial tree	epithelial cell of tracheobronchial tree	respiratory epithelial cell	epithelial cell	basal cell
Trachea	chondrocyte	chondrocyte	extracellular matrix secreting cell	stromal cell	connective tissue cell	chondrocyte
Trachea	ciliated columnar cell of tracheobronchial tree	ciliated columnar cell of tracheobronchial tree	epithelial cell of tracheobronchial tree	respiratory epithelial cell	epithelial cell	ciliated trach. cell
Trachea	endothelial cell	endothelial cell	endothelial cell	endothelial cell	endothelial cell	endo. cell
Trachea	fibroblast	fibroblast	fibroblast	fibroblast	connective tissue cell	fibroblast
Trachea	granulocyte	granulocyte	granulocyte	myeloid leukocyte	leukocyte	granulocyte
Trachea	keratinocyte	keratinocyte	keratinocyte	epidermal cell	epithelial cell	keratinocyte
Trachea	macrophage	macrophage	macrophage	myeloid leukocyte	leukocyte	macrophage
Trachea	mucus secreting cell	respiratory goblet cell	respiratory goblet cell	goblet cell	epithelial cell	goblet cell
Trachea	smooth muscle cell of trachea	smooth muscle cell of trachea	tracheobronchial smooth muscle cell	smooth muscle cell	muscle cell	smo. muscle
